# Optogenetic Proximity Labeling Maps Spatially Resolved Mitochondrial Surface Proteomes and a Locally Regulated Ribosome Pool

**DOI:** 10.64898/2025.12.21.693523

**Authors:** Chulhwan S. Kwak, Zehui Du, Joseph S. Creery, Emily M. Wilkerson, Michael B. Major, Joshua E. Elias, Xinnan Wang

**Affiliations:** Department of Neurosurgery, Stanford University School of Medicine, Stanford, CA, USA; Biohub, San Francisco, CA, USA; Department of Cell Biology and Physiology, Department of Otolaryngology, Washington University in St. Louis, St. Louis, MO, USA

## Abstract

Outer mitochondrial membranes (OMM) function as dynamic hubs for inter-organelle communication, integrating bidirectional signals, and coordinating organelle behavior in a context-dependent manner. However, tools for mapping mitochondrial surface proteomes with high spatial and temporal resolution remain limited. Here, we introduce an optogenetic proximity labeling strategy using LOV-Turbo, a light-activated biotin ligase, to profile mitochondrial surface proteomes with improved precision, temporal control, and reduced background. By fusing LOV-Turbo to a panel of variants of an OMM-anchored protein, Miro1, we generate spatially distinct baits that resolve modular architectures and regulatory states of the OMM proteomes across diverse conditions, a database we name MitoSurf. Building on this proteomic map, we present RiboLOOM, a platform that defines LOV-Turbo labeled ribosomes and their bound mRNAs at the mitochondrial surface. MitoSurf and RiboLOOM uncover a spatially distinct ribosome pool at the OMM that is maintained by Miro1, enabling local mRNA engagement and translation of mitochondria-related proteins. These findings establish Miro1 as a key organizer of mitochondrial protein biogenesis through spatial confinement of surface-associated ribosomes. Our platform reveals an uncharted layer of mitochondrial surface biology and provides a generalizable strategy to dissect dynamic RNA-protein-organelle interfaces in living cells.
