## Supplementary material for "Optogenetic Proximity Labeling Maps Spatially Resolved Mitochondrial Surface Proteomes and a Locally Regulated Ribosome Pool": Table S1

### Sheet: Plasmid DNA
Plasmid Name	Features	Promoter/Backbone	Primer Sequence	Reference
pTRE3G_V5-LOV-Tb-myc-EGFP_puromycin	Express V5-LOV-Tb-myc-EGFP under tetracycline-dependent promoter. BamHI-myc-EGFP-EcoRI.	TRE3Gp/pTRE	Fwd. primer: 5'- GGATCCGAGCAGAAGCTGATCTCCGAGGAGGACCTGCCTAGGATGGTGAGCAAGGGCGA-3' Rev. primer: 5'- TAGTAGGAATTCGGCCCTATTACTTGTACAGCTCGTCCATGCCG-3'	pTRE3G vector containing V5-LOV-Tb was a gift from Alice Y. Ting (Stanford University) and this was used as vector backbone.
pTRE3G_V5-LOV-Tb-myc-MIRO1-WT_puromycin	Express V5-LOV-Tb-myc-MIRO1-WT under tetracycline-dependent promoter. AvrII-myc-MIRO1-WT-EcoRI.	TRE3Gp/pTRE	Fwd. primer: 5'-TAGTAGCCTAGGATGAAGAAAGACGTGCGGATCCT-3' Rev. primer: 5'- TAGTAGGAATTCGGCCCTATTATCGCTGTTTCAATAATGCTTTGTACATAGC-3'	pRK5-myc-MIRO1-WT (Addgene # 47888) was used for amplification by PCR.
pTRE3G_V5-LOV-Tb-myc-MIRO1-KK_puromycin	Express V5-LOV-Tb-myc-MIRO1-KK under tetracycline-dependent promoter. AvrII-myc-MIRO1-KK-EcoRI.	TRE3Gp/pTRE	Same primer set with “pTRE3G_V5-LOV-Tb-myc-MIRO1-WT_puromycin”	pRK5-myc-MIRO1-KK (Addgene # 47894) was used for amplification by PCR.
pTRE3G_V5-LOV-Tb-myc-MIRO1v4_pTRE3G-puromycin	Express V5-LOV-Tb-myc-MIRO1v4 under tetracycline-dependent promoter. AvrII-myc-MIRO1v4-EcoRI.	TRE3Gp/pTRE	Fwd. primer: 5'-TCCGAGGAGGACCTGCCTAGGATGAAGAAAGACGTGCGGATCCT-3' Rev. primer: 5'-AAATTTTGTAATCCAGAGGTTGATTGAATTCGGCCTCATCGCTGTTTCAATAATGCTTTGTACA-3'	EGFP-Miro1v4 (Addgene # 174111) was used for amplification by PCR.
pTRE3G_V5-LOV-Tb-myc-MIRO1-TM-KQR_pTRE3G-puromycin	Express V5-LOV-Tb-myc-MIRO1-TM-KQR-C under tetracycline-dependent promoter. NheI-V5-LOV-Tb-myc-MIRO1-TM-KQR-C-EcoRI	TRE3Gp/pTRE	Fwd. 1 primer: 5'-CACTTCCTACCCTCGTAAATAGAGCTAG-3' Rev. 1 primer: 5'-CGGCCCTATTATCGCTGTTTCAATAATGCTTTGTACATAGCAAAGCCCAA-3' Fwd. 2 primer: 5'-AACAGCGATAATAGGGCCGAATTCAATCAACCTCTGGATTACAAAATTTG-3' Rev. 2 primer: 5'-CAAATTTTGTAATCCAGAGGTTGATTGAATTCGGCCCTATTATCGCTGTT-3'
EGFP-4aa linker-SRL_pTRE3G-puromycin	Express EGFP-4aa linker SRL (peroxisomal marker) under tetracycline-dependent promoter. NheI-EGFP-RSYK-SRL-EcoRI	TRE3Gp/pTRE	Fwd. primer: 5'-CACTTCCTACCCTCGTA AATAGAGCTAGCGCCACC ATGGTGAGCAAGGGCGAGG-3' Rev. primer: 5'-GGCCCTATTACAGTCTGGAC TTGTACGATCTCTTGTACAGC TCGTCCATGCC-3'
pRRL_MNDp-V5-LOV-Tb-myc-EGFP	Express V5-LOV-Tb-myc-EGFP under MND promoter. AgeI-GOI-BsiWI.	MNDp/pRRL	Fwd. primer: 5'-CACCGACTCTAGAGG ATCCACCGGTGGAGA TAGAACCATGGGCAAGC CCATCC-3' Rev. primer: 5'-CTGGAATTCGCCCTTTA CTCGTACGCTATTACTTG TACAGCTCGTCCATGCC-3'	pRRL vector (addgene 36247) was used as vector backbone.
pRRL_MNDp-V5-LOV-Tb-myc-Miro1-WT	Express V5-LOV-Tb-myc-Miro1-WT under MND promoter. AgeI-GOI-BsiWI.	MNDp/pRRL	Fwd. primer: 5'-CACCGACTCTAGAGG ATCCACCGGTGGAGA TAGAACCATGGGCAAGC CCATCC-3' Rev. primer: 5'-CTGGAATTCGCCCTTTACT CGTACGCTATTATCGCTGT TTCAATAATGCTTTGTACATAGC-3'
pRRL_MNDp-V5-LOV-Tb-myc- Miro1-KK	Express V5-LOV-Tb-myc-Miro1-KK under MND promoter. AgeI-GOI-BsiWI.	MNDp/pRRL	Same primer set with “pRRL_V5-LOV-Tb-myc-Miro1-WT”
pRRL_MNDp-V5-LOV-Tb-myc-Miro1-v4	Express V5-LOV-Tb-myc-Miro1-v4 under MND promoter. AgeI-GOI-BsiWI.	MNDp/pRRL	Fwd. primer: 5'-CACCGACTCTAGAGG ATCCACCGGTGGAGA TAGAACCATGGGCAAGC CCATCC-3' Rev. primer: 5'-CTGGAATTCGCCCTTTACT CGTACGTCATCGCTGTTTC AATAATGCTTTGTACATAG-3'
pRRL_MNDp-V5-LOV-Tb-myc-MIRO1-TM-KQR	Express V5-LOV-Tb-myc-MIRO1-TM-KQR under MND promoter. AgeI-GOI-BsiWI.	MNDp/pRRL	Same primer set with “pRRL_V5-LOV-Tb-myc-Miro1-WT”
pRRL_miniUCOE-SFFVp_V5-LOV-Tb-myc-EGFP	Express V5-LOV-Tb-myc-EGFP under miniUCOE-SFFV promoter. XhoI and ApaI were used.	SFFVp under miniUCOE	Fwd. 1 primer: 5'- TTATCGATCACGAGAC TAGCCTCGAGTCGAATTC GGGAGGTGGTCC-3' Rev. 1 primer: 5'-GCCCATTCTAGAGGTGGC GAGGTTCTATCTCCGGATCC ACTGT-3' Fwd. 2 primer: 5'- GCCACCTCTAGAATGGGC AAGCCCATCCCC-3' Rev. 2 primer: 5'-CTCTATCTGTCTCTGGGCC CTGCAGGAATCTGCAATTTCT TCCG-3'	“pRRL_MNDp-V5-LOV-Tb-myc-EGFP” was used as vector backbone. pRRL vector containing minimal UCOE region was used for its amplification (addgene #244972).
pRRL_miniUCOE-SFFVp_V5-LOV-Tb-myc-Miro1-WT	Express V5-LOV-Tb-myc- myc-Miro1-WT under miniUCOE-SFFV promoter. XhoI and MluI were used.	SFFVp under miniUCOE	Fwd. 1 primer: 5'- TTATCGATCACGAGAC TAGCCTCGAGTCGAATTC GGGAGGTGGTCC-3' Rev. 1 primer: 5'-GCCCATTCTAGAGGTGGC GAGGTTCTATCTCCGGATCC ACTGT-3' Fwd. 2 primer: 5'- GCCACCTCTAGAATGGGC AAGCCCATCCCC-3' Rev. 2 primer: 5'-GACCACGCTCTCTTCCACG CGTCTCATGGCCACATT -3'
pRRL_miniUCOE-SFFVp_V5-LOV-Tb-myc- Miro1-KK	Express V5-LOV-Tb-myc- myc-Miro1-KK under miniUCOE-SFFV promoter. XhoI and MluI were used.	SFFVp under miniUCOE	Fwd. 1 primer: 5'- TTATCGATCACGAGAC TAGCCTCGAGTCGAATTC GGGAGGTGGTCC-3' Rev. 1 primer: 5'-GCCCATTCTAGAGGTGGC GAGGTTCTATCTCCGGATCC ACTGT-3' Fwd. 2 primer: 5'- GCCACCTCTAGAATGGGC AAGCCCATCCCC-3' Rev. 2 primer: 5'-GACCACGCTCTCTTCCACG CGTCTCATGGCCACATT-3'
pRRL_miniUCOE-SFFVp_V5-LOV-Tb-myc-Miro1-v4	Express V5-LOV-Tb-myc- myc-Miro1-v4 under miniUCOE-SFFV promoter. XhoI and MluI were used.	SFFVp under miniUCOE	Fwd. 1 primer: 5'- TTATCGATCACGAGAC TAGCCTCGAGTCGAATTC GGGAGGTGGTCC-3' Rev. 1 primer: 5'-GCCCATTCTAGAGGTGGC GAGGTTCTATCTCCGGATCC ACTGT-3' Fwd. 2 primer: 5'- GCCACCTCTAGAATGGGC AAGCCCATCCCC-3' Rev. 2 primer: 5'-GACCACGCTCTCTTCCACG CGTCTCATGGCCACATT -3'
pRRL_miniUCOE-SFFVp_V5-LOV-Tb-myc-MIRO1-TM-KQR	Express V5-LOV-Tb-myc- myc-Miro1-TM-KQR under miniUCOE-SFFV promoter. XhoI and MluI were used.	SFFVp under miniUCOE	Fwd. 1 primer: 5'- TTATCGATCACGAGAC TAGCCTCGAGTCGAATTC GGGAGGTGGTCC-3' Rev. 1 primer: 5'-GCCCATTCTAGAGGTGGC GAGGTTCTATCTCCGGATCC ACTGT-3' Fwd. 2 primer: 5'- GCCACCTCTAGAATGGGC AAGCCCATCCCC-3' Rev. 2 primer: 5'-GACCACGCTCTCTTCCACG CGTCTCATGGCCACATT -3'
pMD2.G	VSV-G envelope expressing plasmid			Addgene #12259
psPAX2	2nd generation lentiviral packaging plasmid. Can be used with 2nd or 3rd generation lentiviral vectors and envelope expressing plasmid (Addgene#12259)			a gift from Alice Y. Ting (Stanford University) (Addgene #12260)
pRSV-Rev	3rd generation lentiviral packaging plasmid; Contains Rev; also requires pMDLg/pRRE (Addgene# 12251) and envelope expressing plasmid (Addgene#12259)			Addgene #12251
pLV_sgRNA_dCas9-KRAB-T2A-GFP	Express sgRNA and dCas9-KRAB from 3rd generation lentiviral vector	Express dCas9-KRAB under hUBC promoter and sgRNA under U6 promoter		Addgene #71237
pLV_RHOT1 sgRNA_dCas9-KRAB-T2A-GFP	Express sgRNA RHOT1 and dCas9-KRAB from 3rd generation lentiviral vector	Express dCas9-KRAB under hUBC promoter and sgRNA RHOT1 under U6 promoter	Fwd. primer: 5'-TTTTAACTTGCTATTTCTAGC TCTAAAACGGACAGCGCCAGCTCCGCCTGGTGTTTCGTCCTTTC CAC-3' Rev. primer: 5'-CTTGCTATTTCTAGCTCTAAAA CTCATTATCTTGATCAGATATGGTGTTTCGTCCTTTCCACAAG-3'	sgRHOT1 seq. for dCas9-KRAB: AGGCGGAGCTGGCGCTGTCC
pRK5_Myc-Miro1-WT	Expresses myc tagged Miro1	pRK5/CMVp		Addgene #47888, Wang and Schwarz, 2009
pRK5_Myc-Miro1-KK (E208K, E328K)	Expresses myc tagged Miro1-KK (E208K, E328K)	pRK5/CMVp		Addgene #47894, Wang and Schwarz, 2009

### Sheet: primer for RT-qPCR
Gene	Primer sequence
Miro1	fwd: 5ʹ- GACAAAGACAGCAGGCTGCCTT -3ʹ Rev: 5ʹ- TCGCTGAACACTCCACACAGGT -3ʹ
GAPDH	fwd: 5ʹ- GTCTCCTCTGACTTCAACAGCG -3ʹ Rev: 5ʹ- ACCACCCTGTTGCTGTAGCCAA -3ʹ
TOMM20	fwd: 5ʹ- CGACCGCAAAAGACGAAGTGAC -3ʹ Rev: 5ʹ- GCTTCAGCATCTTTAAGGTCAGGA -3ʹ
TRAK1	fwd: 5ʹ- AGCTTCTACGGCAGCGACATAG -3ʹ Rev: 5ʹ- ggcttcttactccgctcatcgtA -3ʹ
CENPF	fwd: 5ʹ- AGCACGACTCCAGCTACAAGGT -3ʹ Rev: 5ʹ- CATCATGCTTTGGTGTTCTTTCTG -3ʹ
USP30	fwd: 5ʹ- GGTCTGCAAACACTGTGAACACC -3ʹ Rev: 5ʹ- AAGGCAGTGGTCCAGGGTCAAT -3ʹ
MRPL20	fwd: 5ʹ- TACAGCTGCTAGCCAGGAACATG -3ʹ Rev: 5ʹ- CAGATCCGCTAGGACTTTCCTG -3ʹ
ACLY	fwd: 5ʹ- GCTCTGCCTATGACAGCACCAT -3ʹ Rev: 5ʹ- GTCCGATGATGGTCACTCCCTT -3ʹ
ABCF1	fwd: 5ʹ- CTCCTCAAGCACATTGCCAACC -3ʹ Rev: 5ʹ- GCTTCAATCGCTTGGTGTCAGC -3ʹ
MATR3	fwd: 5ʹ- CAGCAGTCTACAAATCCAGCACC -3ʹ Rev: 5ʹ- CTGCATGTGTCTAGGTCCTTGC -3ʹ
TBPL1	fwd: 5ʹ- CGAACCTGAACTTCATCCTGCTG -3ʹ Rev: 5ʹ- GTTCCACAGCAGTAGCAACAGC -3ʹ
HNRNPH3	fwd: 5ʹ- GGAGGTTTTGATGACTATGGTGG -3ʹ Rev: 5ʹ- CCTGAACTTGCATCACCAGCTC -3ʹ
TNKS1BP1	fwd: 5ʹ- TGAGCTGAAGGACACACAGTCC -3ʹ Rev: 5ʹ- TGAGAAGCACCTTGACACCAGC -3ʹ
PRAMEF5	fwd: 5ʹ- ATGGGCTGGATGCACTGCTTAC -3ʹ Rev: 5ʹ- TGGCATTGAGGAAGCACCCATG -3ʹ
SSB	fwd: 5ʹ- GGATAGACTTCGTCAGAGGAGC -3ʹ Rev: 5ʹ- TTTTCCACCTCTCCTTCTAGTACT -3ʹ
SNRNP200	fwd: 5ʹ- TGACCATCACGCCAGACTTCCA -3ʹ Rev: 5ʹ- AGAATCACCTCGCTGTCCACATC -3ʹ
CFAP46	fwd: 5ʹ- AACCACTGGACGCCAAGGACAA -3ʹ Rev: 5ʹ- CATCTCCAGCAGAACTTCTGCC -3ʹ
ERVK-18	fwd: 5ʹ- CCTAAAGGGAAAACTTGCCCCAA -3ʹ Rev: 5ʹ- GCCACACATTCTTCCCAAACTAAAA -3ʹ
BNIP3	fwd: 5ʹ- TCAGCATGAGGAACACGAGCGT -3ʹ Rev: 5ʹ- GAGGTTGTCAGACGCCTTCCAA -3ʹ
RPS9	fwd: 5ʹ- GTCTCGACCAAGAGCTGAAGCT -3ʹ Rev: 5ʹ- GGTCCTTCTCATCAAGCGTCAG -3ʹ
MTFR2	fwd: 5ʹ- TGCTTCCACTGGAACCTTGTCG -3ʹ Rev: 5ʹ- CGAAATCTGAGATAACTGGCTTCT -3ʹ
RPSA	fwd: 5ʹ- GTGGCACCATTTCCCGTGAACA -3ʹ Rev: 5ʹ- CTTGGTCACTGCCTTCTCAGCA -3ʹ
MTFR1L	fwd: 5ʹ- TTGCTGCGGATGAAGAGGAGAC -3ʹ Rev: 5ʹ- CAGGTTGGGAACAGAGGCATTG -3ʹ
FUNDC2	fwd: 5ʹ- GCAGGAATCTGGACCTTCAGCA -3ʹ Rev: 5ʹ- GCAGCCAACTTTCCAACCTTCTG -3ʹ
HNRNPA1B1	fwd: 5ʹ- CAGCAACCTTCTAACTACGGTCC -3ʹ Rev: 5ʹ- CACTGCCTCCTGGACCATAGTT -3ʹ
