## Supplementary material for "Optogenetic Proximity Labeling Maps Spatially Resolved Mitochondrial Surface Proteomes and a Locally Regulated Ribosome Pool": Table S4

### Sheet: HEK_lost in KK
PG.Genes.Primary	PG.ProteinAccessions.Primary	PG.length	mitocarta3	OrganelleIP	LOCL-TL (OMM) >1_60	HEK_Miro1_WT_1	HEK_Miro1_WT_2	HEK_Miro1_WT_3	HEK_Miro1_KK_1	HEK_Miro1_KK_2	HEK_Miro1_KK_3	Log2FC(WT-KK)	p value (WT-KK)
CENPF	P49454	3114		mitochondrion		21.6229	21.8356	21.325	16.4377	14.8605	13.3984	6.69561	0.00705089
USP30	Q70CQ3	517	MOM			20.8086	20.9227	20.1719	16.5803	17.3253	15.5047	4.16425	0.00275623
SNRNP200	O75643	2136		nucleus		20.0187	20.2213	21.1629	18.237	16.0642	17.7488	3.11767	0.0235432
MRPL20	Q9BYC9	149	Matrix	mitochondrion	MRPL20	19.8942	19.8613	18.5223	16.5233	15.6334		4.68341	0.018168
GAPDH	P04406	335				19.2546	19.2758	19.6207	17.8812	18.4375	17.7778	1.35154	0.0215759
MTFR2	Q6P444	385	Membrane	mitochondrion		19.18	19.4631	19.5064	15.5874	15.5337	14.5221	4.16878	0.00498047
BNIP3	Q12983	194	MOM			19.0507	18.8137	17.9228	17.614	17.5505	16.5026	1.37335	0.000808662
TBPL1	P62380	186		cytosol		18.9128	18.9689	19.9159	17.5017	17.0881	17.0076	2.06669	0.0214203
HNRNPA2B1	P22626	353		nucleus		18.7872	19.1214	17.6346	16.1274	17.2579	16.4234	1.91152	0.0224056
FUNDC2	Q9BWH2	189	MOM	mitochondrion		18.4511	18.3773	18.8005	16.5401	16.9959	16.1381	1.98495	0.0166576
PRAMEF5	Q5TYX0	476				17.9558	17.868	15.0522		12.027		4.94113	0.0189803
MATR3	P43243	847				17.675	17.71	18.4194	16.5909	16.3088	16.4029	1.50062	0.0158508
CFAP46	Q8IYW2	2715				17.5988	17.4917	16.2393	15.3612	15.8044	14.3317	1.94414	0.00334872
RPSA	P08865	295				17.2566	16.9964	17.6187	15.4894	16.4326	15.4712	1.49282	0.0444105
MTFR1L	Q9H019	292	unknown			17.1886	17.8218	17.9761	12.027	15.1079	14.1651	3.89548	0.015736
ACLY	P53396	1101	Matrix			17.0941	17.2048	16.9011	14.7731	15.7268	15.092	1.86938	0.00838598
ERVK-18	Q9QC07	812				16.9479	17.1213	17.7221	15.1556	15.2149	14.5049	2.3053	0.0185706
SSB	P05455	408				16.8181	16.6695	14.8701	12.9971	14.6473		2.86527	0.015833
ABCF1	Q8NE71	845				16.6134	16.9447	16.7226	14.8353	16.0865	15.5642	1.26492	0.0214598
RPS9	P46781	194				16.2772	15.9552	13.8485	14.0668	15.3802		1.67176	0.0464315
TRAK1	Q9UPV9	953				16.2241	16.0427	15.8543	14.477		13.5023	2.67846	0.0272856
HNRNPH3	P31942	346				15.6749	16.3681	16.8251	15.206	15.0522	14.9204	1.22985	0.0490866
TNKS1BP1	Q9C0C2	1729				15.2173	15.5736	17.0933				4.12065	0.00871519
Protein hits significantly enriched in Miro1-WT relative to Miro1-KK. Cutoff: Log2FC≥1.0, P<0.05.

### Sheet: GBM_lost in KK
PG.Genes.Primary	PG.ProteinAccessions.Primary	PG.length	mitocarta3	OrganelleIP	LOCL-TL (OMM) >1_60	GBM_Miro1_WT_1	GBM_Miro1_WT_2	GBM_Miro1_WT_3	GBM_Miro1_KK_1	GBM_Miro1_KK_2	GBM_Miro1_KK_3	Log2FC(WT-KK)	p value (WT-KK)
FKBP8	Q14318	412	MOM			18.7229	18.6761	18.0865	17.1899	17.3111	17.3551	1.20977	0.0191864
MTFR1	Q15390	333	Membrane			19.5585	19.6013	19.3445	16.5693	17.2658	17.062	2.53574	0.00396649
CENPF	P49454	3114		mitochondrion		19.9044	20.4895	20.1465		15.69	15.539	5.72736	0.0152952
USP30	Q70CQ3	517	MOM			20.3605	20.2726	20.5618	16.9459	18.0844	17.4442	2.90681	0.00788391
TDRKH	Q9Y2W6	561	Membrane			20.8458	20.9431	20.9141	18.2726	18.1613	18.4967	2.5908	0.000828316
MRPL20	Q9BYC9	149	Matrix	mitochondrion	MRPL20	18.5081	18.1952	18.1818				6.24567	0.000444297
MTFR2	Q6P444	385	Membrane	mitochondrion		18.8918	18.832	18.4708	15.329	15.1699		4.52722	0.0192617
PTPN1	P18031	435		ER		21.0875	21.0666	21.0534	19.6633	19.8988	20.0266	1.20627	0.00458745
ZC3HAV1	Q7Z2W4	902		translation		19.2453	19.8855	19.6486	17.9656	18.371	17.8232	1.53987	0.00518565
MTFR1L	Q9H019	292	unknown			22.9485	23.3893	22.842	20.3486	20.7622	20.4316	2.54577	0.000358237
SNAP47	Q5SQN1	464				14.8816	15.6397	15.2474				3.35941	0.00285807
SPATA2	Q9UM82	520				20.1722	20.6887	19.8938	18.3576	17.8783	19.0808	1.81265	0.044014
RSPRY1	Q96DX4	576			RSPRY1	19.1353	19.5219	18.8427	17.0245	17.5369	18.3431	1.53181	0.0488239
ATAD1	Q8NBU5	361	MOM	mitochondrion		20.3108	21.072	20.5235	18.941	19.1217	19.9904	1.2844	0.044535
TRAK1	Q9UPV9	953				17.5059	18.1449	17.5636	15.1398	15.3159		3.63479	0.036871
HSPA4	P34932	840		cytosol		15.453	15.135	15.9163				3.42699	0.00189708
SAR1A	Q9NR31	198				18.8017	18.4924	18.9728	16.4923	17.498	17.9808	1.43193	0.0412167
NFKBIE	O00221	500				17.3678	18.1108	16.9439	15.9872	16.5166	15.0696	1.61636	0.00386572
PEX13	Q92968	403		peroxisome		23.2834	24.4103	23.3147	21.3855	22.5785	22.8015	1.41429	0.044196
DDX3X	O00571	662				18.4419	18.6375	19.1557	17.9081	17.1647	17.1999	1.32079	0.0435351
ARMC1	Q9NVT9	282		mitochondrion		22.2945	21.6712	20.4714				9.34684	0.00240223
ABCD1	P33897	745	Membrane	peroxisome		19.9652	20.1515	20.1975	18.896	19.1095	17.5955	1.57108	0.046458
ARAF	P10398	606				19.6149	19.6905	19.6953	18.1935	18.0533	18.6405	1.37111	0.0075121
SLC25A17	O43808	307		peroxisome		19.5939	19.6945	18.6443	14.9947	14.8383	16.1484	3.98379	0.0167306
FLOT2	Q14254	428				19.4949	20.0833	19.2886	18.7075	18.6998	16.8324	1.54233	0.043643
FAF2	Q96CS3	445		ER		19.1795	19.1686	18.6576	17.796	18.3635	17.2433	1.20096	0.0130788
PRR11	Q96HE9	360				19.1283	18.7901	18.5347	17.4487	17.4606	17.0889	1.48494	0.00238497
PPME1	Q9Y570	386				18.9704	19.0804	18.9984	17.8908	18.0148	17.0931	1.35019	0.0198855
SAR1B	Q9Y6B6	198				18.8455	18.8647	18.8346	17.1149	16.7904	17.9851	1.55143	0.0255359
MIEF1	Q9NQG6	463	MOM|Matrix			18.817	19.0549	18.5047	15.9141	15.9939	16.5743	2.63146	0.00878433
UBXN4	Q92575	508		ER		18.8117	18.7703	18.4664	17.716	17.0823	17.5883	1.22063	0.0185651
COPZ1	P61923	177				18.2319	17.3888	16.9218	14.9358			4.77308	0.0124203
DNAJC11	Q9NVH1	559	MOM	mitochondrion		17.9495	18.5608	17.7527	15.6086	15.6036		3.78018	0.0403909
ARPC2	O15144	300				17.8481	17.7886	17.7028	16.1427	16.1091	17.0396	1.34939	0.0295035
CDC20	Q12834	499		nucleus		17.6468	17.5605	17.5829	15.9966	16.3308	16.5058	1.31897	0.0082332
TREX1	Q9NSU2	314				17.6395	17.826	16.7838	15.9033	15.88	15.7905	1.55848	0.0163563
CCDC115	Q96NT0	180				17.6359	17.508	16.8836				5.11731	0.000312422
UFD1	Q92890	307				17.5235	18.4153	17.3546	16.4922	16.5794	15.3218	1.63334	0.0167132
BLTP2	Q14667	2235		ER		17.5113	17.2305	17.7106	16.6225	15.2098	16.6878	1.31077	0.0334241
NUP98	P52948	1817		ER		17.4823	17.7134	17.5426	16.3843	16.1283	16.4909	1.2449	0.00913539
TECR	Q9NZ01	308		ER		17.2743	17.151	17.1361	15.0209			4.2507	0.0257587
MB21D2	Q8IYB1	491				17.0416	16.9306	16.5162	15.3784			3.57686	0.0325726
VAMP1	P23763	118				17.0173	17.1262	17.182	15.3832			3.93938	0.0380081
TRAK2	O60296	914				16.9431	17.0714	17.1903		15.1551		3.86416	0.029365
MAPRE1	Q15691	268		cytosol		16.937	16.3143	17.1877	16.0656	14.9328	15.7281	1.2375	0.0107487
DENND5A	Q6IQ26	1287				16.5351	16.4373	14.779	15.3148			2.87375	0.0478808
RPS14	P62263	151		translation	RPS14	16.1729	16.7239	15.7173				4.23038	0.00241443
NDUFA8	P51970	172	MIM	mitochondrion	NDUFA8	16.1434	16.3599	16.228				4.19936	0.000511208
XPO5	Q9HAV4	1204		cytosol		15.7719	14.8843	15.0372				3.08943	0.00431233
SLCO4A1	Q96BD0	722				15.6523	15.2391	16.975				3.98928	0.01223
TMCO1	Q9UM00	239				15.3987	15.397	15.4042				3.48818	0.000143364
RNF169	Q8NCN4	708		nucleus		14.9802	15.4003	15.2738				3.31162	0.00191445
PSMC2	P35998	433				14.9786	16.2104	14.9318				3.28	0.0104794
Protein hits significantly enriched in Miro1-WT relative to Miro1-KK. Cutoff: Log2FC≥1.0, P<0.05.
